# A data model for longitudinal multi-modal biomedical cohorts

**DOI:** 10.64898/2026.10.14.759237

**Authors:** Christian Ramirez, Ross W. Swofford, Alyssa Lima, Huong Phan, Nishigandha Phalke, Jonathan Fisher, Matthew C Lacadie, Jair Meza, Mansi Khandpekar, The Multi-Omics for Health and Disease Consortium, Zhiping Weng, Jill Moore

## Abstract

Longitudinal multimodal cohort studies require data models that can integrate heterogeneous molecular, phenotypic, and contextual data while preserving relationships across participants, biospecimens, study visits, and computational transformations. Here, we present the data model developed for the Multi-Omics for Health and Disease (MOHD) Consortium, a modality-agnostic, provenance-driven framework designed to support an evolving longitudinal biomedical resource. The model uses a compact set of linked entities and a central dataset abstraction to represent experimental, phenotypic and contextual, and computational data within a common framework. Stable identifiers, explicit provenance relationships, and flexible grouping structures enable data to be tracked across biological sources, processing workflows, and releases without requiring modality-specific restructuring of the core model. To address the complexity of participant context, we developed a harmonization framework that transforms branched REDCap survey data into a longitudinal, machine-readable representation with normalized variables and explicit response status. Interoperability with external data models and ontologies is supported through reproducible translation workflows while maintaining a stable canonical representation. We demonstrate the model through its implementation in the first production-scale MOHD data release, encompassing 956 participants, nearly 7,000 datasets, and more than 40,000 files across multiple molecular modalities and study visits. This implementation demonstrates the ability of the model to accommodate heterogeneous and longitudinal data, evolving computational products, participant withdrawal, and distinct data-access environments. Together, the MOHD implementation provides a practical framework and generalizable design principles for building longitudinal multimodal biomedical resources that remain traceable, interoperable, and adaptable as data and analytical requirements evolve.
