## Supplementary Tables for "A data model for longitudinal multi-modal biomedical cohorts": Supplementary Table 1 - MOHD Data Model Details.xlsx

### Sheet: Supplementary Table 1
Supplementary Table 1 | MOHD Data Model details
Supplementary Table 1a	General accession scheme codes
Supplementary Table 1b	File accession scheme
Supplementary Table 1c	Sample accession scheme

### Sheet: Supplementary Table 1a
Supplementary Table 1a | General accession scheme codes
Datasets		Collections
EG	Experiment: Whole Genome Sequencing (WGS)	BG	Batch: Whole Genome Sequencing (WGS)
EB	Experiment: Whole Genome Bisulfite Sequencing (WGBS)	BB	Batch: Whole Genome Bisulfite Sequencing (WGBS)
EA	Experiment: ATAC-seq	BA	Batch: ATAC-seq
ER	Experiment: RNA-seq	BR	Batch: RNA-seq
EP	Experiment: Proteomics	BP	Batch: Proteomics
EM	Experiment: Metabolomics	BM	Batch: Metabolomics
EL	Experiment: Lipidomics	BL	Batch: Lipidomics
EE	Experiment: Exposomics	BE	Batch: Exposomics
ET	Experiment: Metallomics	BT	Batch: Metallomics
		CL	collection (any combination of datasets)
DG	Derived from multi-experiment: Whole Genome Sequencing (WGS)
DB	Derived from multi-experiment: Whole Genome Bisulfite Sequencing (WGBS)	People
DA	Derived from multi-experiment: ATAC-seq	SP	Participant
DR	Derived from multi-experiment: RNA-seq	SB	Submitter
DP	Derived from multi-experiment: Proteomics	SC	Cohort
DM	Derived from multi-experiment: Metabolomics
DL	Derived from multi-experiment: Lipidomics	Analysis
DE	Derived from multi-experiment: Exposomics	AP	Analysis (pipeline/workflow)
DT	Derived from multi-experiment: Metallomics	AR	Analysis run
RC	Phenotypic/contextual: cohort level
RH	Phenotypic/contextual: harmonized
DC	Computational dataset

### Sheet: Supplementary Table 1b
Supplementary Table 1b | File accession scheme
Assay	File accession	File name	Description
Whole genome sequencing	MOHD_AR1XXXXX_input-manifest	MOHD_AR1XXXXX_input-manifest.tsv	List of input FASTQs for uniform processing pipeline
Whole genome sequencing	MOHD_AR1XXXXX_output-manifest	MOHD_AR1XXXXX_output-manifest.tsv	List of processed files produced by uniform processing pipeline
Whole genome sequencing	MOHD_EG1XXXXX_align_GRCh38_v0	MOHD_EG1XXXXX_align_GRCh38_v0.cram	Genome alignment
Whole genome sequencing	sidecar	MOHD_EG1XXXXX_align_GRCh38_v0.cram.crai	Genome alignment index
Whole genome sequencing	MOHD_EG1XXXXX_R1	MOHD_EG1XXXXX_R1.fastq.gz	Raw reads
Whole genome sequencing	MOHD_EG1XXXXX_R2	MOHD_EG1XXXXX_R2.fastq.gz	Raw reads
Whole genome sequencing	MOHD_EG1XXXXX_reblock-gvcf_GRCh38_v0	MOHD_EG1XXXXX_reblock-gvcf_GRCh38_v0.vcf.gz	Reblocked gVCF
Whole genome sequencing	sidecar	MOHD_EG1XXXXX_reblock-gvcf_GRCh38_v0.vcf.gz.tbi	Reblocked gVCF index
Whole genome bisulfite sequencing	MOHD_AR1XXXXX_input-manifest	MOHD_AR1XXXXX_input-manifest.tsv	List of input FASTQs for uniform processing pipeline
Whole genome bisulfite sequencing	MOHD_AR1XXXXX_output-manifest	MOHD_AR1XXXXX_output-manifest.tsv	List of processed files produced by uniform processing pipeline
Whole genome bisulfite sequencing	MOHD_EB1XXXXX_align_GRCh38_v0	MOHD_EB1XXXXX_align_GRCh38_v0.bam	Genome alignment
Whole genome bisulfite sequencing	sidecar	MOHD_EB1XXXXX_align_GRCh38_v0.bam.bai	Genome alignment index
Whole genome bisulfite sequencing	MOHD_EB1XXXXX_coverage-minus_GRCh38_v0	MOHD_EB1XXXXX_coverage-minus_GRCh38_v0.bigWig	Sequencing coverage, minus strand
Whole genome bisulfite sequencing	MOHD_EB1XXXXX_coverage-plus_GRCh38_v0	MOHD_EB1XXXXX_coverage-plus_GRCh38_v0.bigWig	Sequencing coverage, plus strand
Whole genome bisulfite sequencing	MOHD_EB1XXXXX_DNAme-CHG-minus_GRCh38_v0	MOHD_EB1XXXXX_DNAme-CHG-minus_GRCh38_v0.bigWig	CHG signal, minus strand
Whole genome bisulfite sequencing	MOHD_EB1XXXXX_DNAme-CHG-plus_GRCh38_v0	MOHD_EB1XXXXX_DNAme-CHG-plus_GRCh38_v0.bigWig	CHG signal, plus strand
Whole genome bisulfite sequencing	MOHD_EB1XXXXX_DNAme-CHH-minus_GRCh38_v0	MOHD_EB1XXXXX_DNAme-CHH-minus_GRCh38_v0.bigWig	CHH signal, minus strand
Whole genome bisulfite sequencing	MOHD_EB1XXXXX_DNAme-CHH-plus_GRCh38_v0	MOHD_EB1XXXXX_DNAme-CHH-plus_GRCh38_v0.bigWig	CHH signal, plus strand
Whole genome bisulfite sequencing	MOHD_EB1XXXXX_DNAme-CpG-minus_GRCh38_v0	MOHD_EB1XXXXX_DNAme-CpG-minus_GRCh38_v0.bigWig	CpG signal, minus strand
Whole genome bisulfite sequencing	MOHD_EB1XXXXX_DNAme-CpG-plus_GRCh38_v0	MOHD_EB1XXXXX_DNAme-CpG-plus_GRCh38_v0.bigWig	CpG signal, plus strand
Whole genome bisulfite sequencing	MOHD_EB1XXXXX_DNAme-cytosines_GRCh38_v0	MOHD_EB1XXXXX_DNAme-cytosines_GRCh38_v0.bed.gz	Cytosine coverage
Whole genome bisulfite sequencing	MOHD_EB1XXXXX_R1	MOHD_EB1XXXXX_R1.fastq.gz	Raw reads
Whole genome bisulfite sequencing	MOHD_EB1XXXXX_R2	MOHD_EB1XXXXX_R2.fastq.gz	Raw reads
ATAC-seq	MOHD_AR1XXXXX_input-manifest	MOHD_AR1XXXXX_input-manifest.tsv	List of input FASTQs for uniform processing pipeline
ATAC-seq	MOHD_AR1XXXXX_output-manifest	MOHD_AR1XXXXX_output-manifest.tsv	List of processed files produced by uniform processing pipeline
ATAC-seq	MOHD_EA1XXXXX_filtered_GRCh38_v0	MOHD_EA1XXXXX_filtered_GRCh38_v0.bam	Filtered genome alignment
ATAC-seq	sidecar	MOHD_EA1XXXXX_filtered_GRCh38_v0.bam.bai	Filtered genome alignment index
ATAC-seq	MOHD_EA1XXXXX_peaks-FDR5_GRCh38_v0	MOHD_EA1XXXXX_peaks-FDR5_GRCh38_v0.bed.gz	Peaks, FDR < 0.05
ATAC-seq	MOHD_EA1XXXXX_peaks-pseudorep_GRCh38_v0	MOHD_EA1XXXXX_peaks-pseudorep_GRCh38_v0.bed.gz	Peaks, pseudoreplicate
ATAC-seq	MOHD_EA1XXXXX_R1	MOHD_EA1XXXXX_R1.fastq.gz	Raw reads
ATAC-seq	MOHD_EA1XXXXX_R2	MOHD_EA1XXXXX_R2.fastq.gz	Raw reads
ATAC-seq	MOHD_EA1XXXXX_signal-FC_GRCh38_v0	MOHD_EA1XXXXX_signal-FC_GRCh38_v0.bigWig	Fold change signal
ATAC-seq	MOHD_EA1XXXXX_signal-pvalue_GRCh38_v0	MOHD_EA1XXXXX_signal-pvalue_GRCh38_v0.bigWig	p-value signal
ATAC-seq	MOHD_EA1XXXXX_unfiltered_GRCh38_v0	MOHD_EA1XXXXX_unfiltered_GRCh38_v0.bam	Unfiltered genome alignment
ATAC-seq	sidecar	MOHD_EA1XXXXX_unfiltered_GRCh38_v0.bam.bai	Unfiltered genome alignment index
RNA-seq	MOHD_AR1XXXXX_input-manifest	MOHD_AR1XXXXX_input-manifest.tsv	List of input FASTQs for uniform processing pipeline
RNA-seq	MOHD_AR1XXXXX_output-manifest	MOHD_AR1XXXXX_output-manifest.tsv	List of processed files produced by uniform processing pipeline
RNA-seq	MOHD_ER1XXXXX_align_GENCODE49_v0	MOHD_ER1XXXXX_align_GENCODE49_v0.bam	Transcriptome alignment
RNA-seq	sidecar	MOHD_ER1XXXXX_align_GENCODE49_v0.bam.bai	Transcriptome alignment index
RNA-seq	MOHD_ER1XXXXX_align_GRCh38_v0	MOHD_ER1XXXXX_align_GRCh38_v0.bam	Genome alignment
RNA-seq	sidecar	MOHD_ER1XXXXX_align_GRCh38_v0.bam.bai	Genome alignment index
RNA-seq	MOHD_ER1XXXXX_quant-gene_GENCODE49_v0	MOHD_ER1XXXXX_quant-gene_GENCODE49_v0.tsv.gz	Gene quantifications
RNA-seq	MOHD_ER1XXXXX_quant-isoform_GENCODE49_v0	MOHD_ER1XXXXX_quant-isoform_GENCODE49_v0.tsv.gz	Isoform quantification
RNA-seq	MOHD_ER1XXXXX_R1	MOHD_ER1XXXXX_R1.fastq.gz	Raw reads
RNA-seq	MOHD_ER1XXXXX_R2	MOHD_ER1XXXXX_R2.fastq.gz	Raw reads
RNA-seq	MOHD_ER1XXXXX_signal-minus-all_GRCh38_v0	MOHD_ER1XXXXX_signal-minus-all_GRCh38_v0.bigWig	Signal, minus strand
RNA-seq	MOHD_ER1XXXXX_signal-minus-unique_GRCh38_v0	MOHD_ER1XXXXX_signal-minus-unique_GRCh38_v0.bigWig	Unique read signal, minus strand
RNA-seq	MOHD_ER1XXXXX_signal-plus-all_GRCh38_v0	MOHD_ER1XXXXX_signal-plus-all_GRCh38_v0.bigWig	Signal, plus strand
RNA-seq	MOHD_ER1XXXXX_signal-plus-unique_GRCh38_v0	MOHD_ER1XXXXX_signal-plus-unique_GRCh38_v0.bigWig	Unique read signal, plus strand
Proteomics	MOHD_AR1XXXXX_input-manifest	MOHD_AR1XXXXX_input-manifest.tsv	List of input mzMLs for batch corrected quantifications
Proteomics	MOHD_AR1XXXXX_output-manifest	MOHD_AR1XXXXX_output-manifest.tsv	List of output files from batch corrected quantifications
Proteomics	MOHD_EP1XXXXX_positive	MOHD_EP1XXXXX_positive.mzML.gz	Raw data, positive
Proteomics	MOHD_EP1XXXXX_quant-protein-group_v0	MOHD_EP1XXXXX_quant-protein-group_v0.tsv	Protein group quantifications
Proteomics	MOHD_EP1XXXXX_quant-precursor_v0	MOHD_EP1XXXXX_quant-precursor_v0.tsv	Protein precursor quantifications
Proteomics	MOHD_EP1XXXXX_quant-unique-genes_v0	MOHD_EP1XXXXX_quant-unique-genes_v0.tsv	Unique gene quantifications
Proteomics	MOHD_EP1XXXXX_report_v0	MOHD_EP1XXXXX_report_v0.tsv	Report
Metabolomics	MOHD_AR1XXXXX_input-manifest	MOHD_AR1XXXXX_input-manifest.tsv	List of input mzMLs for batch corrected quantifications
Metabolomics	MOHD_AR1XXXXX_output-manifest	MOHD_AR1XXXXX_output-manifest.tsv	List of output files from batch corrected quantifications
Metabolomics	MOHD_EM1XXXXX_negative	MOHD_EM1XXXXX_negative.mzML.gz	Raw data, negative
Metabolomics	MOHD_EM1XXXXX_positive	MOHD_EM1XXXXX_positive.mzML.gz	Raw data, positive
Metabolomics	MOHD_EM1XXXXX_quant	MOHD_EM1XXXXX_quant_v0.tsv	Metabolite quantifications
Lipidomics	MOHD_AR1XXXXX_input-manifest	MOHD_AR1XXXXX_input-manifest.tsv	List of input mzMLs for batch corrected quantifications
Lipidomics	MOHD_AR1XXXXX_output-manifest	MOHD_AR1XXXXX_output-manifest.tsv	List of output files from batch corrected quantifications
Lipidomics	MOHD_EL1XXXXX_positive	MOHD_EL1XXXXX_positive.mzML.gz	Raw data, positive
Lipidomics	MOHD_EL1XXXXX_quant	MOHD_EL1XXXXX_quant_v0.tsv	Lipid quantifications
Exposomics	MOHD_AR1XXXXX_input-manifest	MOHD_AR1XXXXX_input-manifest.tsv	List of input mzMLs for batch corrected quantifications
Exposomics	MOHD_AR1XXXXX_output-manifest	MOHD_AR1XXXXX_output-manifest.tsv	List of output files from batch corrected quantifications
Exposomics	MOHD_EE1XXXXX_negative	MOHD_EE1XXXXX_negative.mzML.gz	Raw data, negative
Exposomics	MOHD_EE1XXXXX_positive	MOHD_EE1XXXXX_positive.mzML.gz	Raw data, positive
Exposomics	MOHD_EE1XXXXX_quant-pfas	MOHD_EE1XXXXX_quant-pfas.tsv	PFAS quantifications
Exposomics	MOHD_EE1XXXXX_quant-untargeted	MOHD_EE1XXXXX_quant-untargeted.tsv	Untargeted quantifications
Metallomics	MOHD_AR1XXXXX_input-manifest	MOHD_AR1XXXXX_input-manifest.tsv	List of input files
Metallomics	MOHD_AR1XXXXX_output-manifest	MOHD_AR1XXXXX_output-manifest.tsv	List of output files
Metallomics	MOHD_ET1XXXXX_quant	MOHD_ET1XXXXX_quant.tsv	Quantifications

### Sheet: Supplementary Table 1c
Supplementary Table 1c | Sample accession scheme
Format	{SITE-CODE}_{KIT-NUMBER}_{TUBE-CODE}_{TUBE-NUMBER}
Site code	Disease Study Site
CCH	BHRC-CCHC
CKD	Columbia-CKD
EXP	EXPAND
LEO	LEON
MOM	MOM-Health
UIC	UIC-DKD
Kit number	0001 through 9999
Tube code	Tube contents and type
WB	Whole blood 1mL Matrix tube
P	Plasma, 1 mL Matrix tube
XR	RNA from whole blood, PAXgene RNA tube
BC	Buffy coat, 1 mL Matrix tube
PC	PBMCs from CPT tube collection, 1 mL Cryovial tube
PO	PBMCs from OPC ATAC-seq protocol, 2 mL Cryovial tube
UU	Unspurn urine, 1 mL Matrix tube
SU	Spun urine, 5 mL Cryovial tube
SS	Stool sample (DSS specific container)
NS	Nasal swab, 5 mL Cryovial tube with MAWI
Tube number	01 through 99 (as needed)
